# The zebrafish as a new model for studying chaperone-mediated autophagy unveils its role in spermatogenesis

**DOI:** 10.1101/2024.06.10.597508

**Authors:** Maxime Goguet, Emilio J Vélez, Simon Schnebert, Karine Dias, Vincent Véron, Alexandra Depincé, Florian Beaumatin, Amaury Herpin, Iban Seiliez

## Abstract

Chaperone-Mediated Autophagy (CMA) is a major pathway of lysosomal proteolysis involved in numerous cellular processes, and whose dysfunction is associated to several pathologies. Initially studied in mammals and birds, recent findings have identified CMA in fish, reshaping our understanding of its evolution across metazoans. Given the exciting perspectives this finding offered, we have now developed the required tools to investigate and functionally asses that CMA function in a powerful fish genetic model: the zebrafish (*Danio rerio*). After adapting and validating a fluorescent reporter (KFERQ-Dendra2; previously used to track CMA in mammalian cells) in zebrafish primary embryonic cells, we first demonstrated CMA functionality in this fish species. Then, we developed a transgenic zebrafish line expressing the KFERQ-Dendra2 CMA reporter, enabling the real-time tracking of CMA activity *in vivo*. This model revealed heterogeneous CMA responses within tissues, highlighting the zebrafish as a valuable model for investigating tissue-specific and cell-scale variations in CMA. Moreover, a novel role for CMA has been uncovered, acting as a gatekeeper of sperm cell proteostasis, thereby playing a crucial role in the production of active and high-quality spermatozoa. Overall, these findings emphasize the zebrafish as a pivotal model for advancing our comprehension of the fundamental mechanisms underlying CMA.
