## Supplementary material for "The zebrafish as a new model for studying chaperone-mediated autophagy unveils its role in spermatogenesis": Table S1

### Sheet: Feuil1
Table S1. List of differencially expressed genes in L2AKO vs WT zebrafish (FC>2 ; p<0.05)
Gene name	Gene description	Accession Number	Regulation	log2(FC KO/WT)	log10(pval)
zgc:174862	No description	ENSDARG00000077571	Up	7.836	6.02211
SLAMF9	SLAM family member 9-like	ENSDARG00000099023	Up	6.653	1.59784
si:dkey-30g5.1	Gimap1 GTPase	ENSDARG00000113893	Up	6.616	2.59569
si:dkey-45k15.1	exocyst complex component 3 like 4	ENSDARG00000061714	Up	6.571	1.75271
cilp2	cartilage intermediate layer protein 2	ENSDARG00000013687	Up	6.089	1.52233
UTS2R	urotensin 2 receptor	ENSDARG00000009624	Up	6.066	1.78573
BX005461.1	LincRNA	ENSDARG00000096447	Up	6.055	1.32427
CR855996.2	ATPase phospholipid transporting 8B5b	ENSDARG00000104450	Up	5.403	1.30935
si:dkey-19a16.12	No description	ENSDARG00000095940	Up	5.294	1.72478
itih3a.2	Inter-alpha-trypsin inhibitor heavy chain 3a, tandem duplicate 2	ENSDARG00000055053	Up	4.603	1.81987
BX890568.1	U5 spliceosomal RNA	ENSDARG00000109284	Up	4.575	3.33027
si:dkey-239b22.2	pancreatic secretory granule membrane major glycoprotein GP2	ENSDARG00000097826	Up	4.465	1.89422
plod2	procollagen-lysine, 2-oxoglutarate 5-dioxygenase 2	ENSDARG00000011821	Up	3.849	1.89067
hyal6	hyaluronoglucosaminidase 6	ENSDARG00000038166	Up	3.615	2.21377
zgc:171446	alpha-2-macroglobulin	ENSDARG00000116005	Up	3.547	1.64362
lima1a	LIM domain and actin binding 1a	ENSDARG00000101441	Up	3.255	6.44967
qdprb2	quinoid dihydropteridine reductase b2	ENSDARG00000086859	Up	2.745	1.89422
cth1	cysteine three histidine 1	ENSDARG00000057328	Up	2.551	1.30361
rxfp1	relaxin family peptide receptor 1	ENSDARG00000090071	Up	2.299	1.38476
npas4l	neuronal PAS domain protein 4 like	ENSDARG00000116511	Up	1.943	1.32427
riok3	RIO kinase 3	ENSDARG00000042751	Up	1.648	2.34788
epha4a	eph receptor A4a	ENSDARG00000054454	Up	1.385	1.61806
bcl2l13	BCL2 like 13	ENSDARG00000062370	Up	1.383	1.50855
snapc4	small nuclear RNA activating complex, polypeptide 4	ENSDARG00000067673	Up	1.118	1.6288
mettl16	methyltransferase like 16	ENSDARG00000055838	Up	1.094	1.36532
zc2hc1c	zinc finger, C2HC-type containing 1C	ENSDARG00000070526	Up	1.084	1.75271
knstrn	kinetochore localized astrin (SPAG5) binding protein	ENSDARG00000074379	Down	-1.105	3.4944
angel1	angel homolog 1 (Drosophila)	ENSDARG00000077567	Down	-1.122	1.96949
irf6	interferon regulatory factor 6	ENSDARG00000101986	Down	-1.137	2.92537
CR385067.1	LincRNA	ENSDARG00000117590	Down	-1.152	1.8896
si:ch73-265d7.2	No description	ENSDARG00000116713	Down	-1.358	6.44967
lamp2	lysosomal-associated membrane protein 2	ENSDARG00000014914	Down	-1.404	2.53509
psip1b	PC4 and SFRS1 interacting protein 1b	ENSDARG00000077405	Down	-1.425	3.85069
si:dkey-183c6.8	protein O-GlcNAcase	ENSDARG00000076443	Down	-1.45	1.50855
farsb	phenylalanyl-tRNA synthetase subunit beta	ENSDARG00000016864	Down	-1.497	2.82517
plod3	procollagen-lysine, 2-oxoglutarate 5-dioxygenase 3	ENSDARG00000076317	Down	-1.571	7.33629
ifi44a5	interferon-induced protein 44a5	ENSDARG00000092361	Down	-1.583	2.40309
dennd2db	DENN/MADD domain containing 2Db	ENSDARG00000030250	Down	-1.775	1.30131
ppp1r35	protein phosphatase 1, regulatory subunit 35	ENSDARG00000068916	Down	-2.014	1.81987
zgc:55558	GTPase Kras	ENSDARG00000013161	Down	-2.029	18.3201
zgc:171310	Predicted to enable RNA binding activity	ENSDARG00000110627	Down	-2.208	1.86888
kng1	kininogen 1	ENSDARG00000022372	Down	-2.417	2.50477
slit1b	slit homolog 1b (Drosophila)	ENSDARG00000099446	Down	-2.47	1.93746
si:ch211-266d19.4	znf271	ENSDARG00000012642	Down	-2.558	2.21377
prelid1b	PRELI domain containing 1b	ENSDARG00000044169	Down	-2.578	3.36038
BX004999.1	No description	ENSDARG00000096792	Down	-2.837	1.48663
DNAI3	WD repeat domain 63	ENSDARG00000105093	Down	-2.864	6.72087
si:dkey-61n16.5	No description	ENSDARG00000099695	Down	-3.549	2.21377
eps8l1a	eps8 like 1a	ENSDARG00000057984	Down	-4.178	7.22987
si:dkey-31m5.5	No description	ENSDARG00000038987	Down	-4.514	1.32188
grapb	GRB2 related adaptor protein b	ENSDARG00000022668	Down	-5.91	3.68249
sfxn1	sideroflexin 1	ENSDARG00000019963	Down	-6.191	1.59784
AL929493.2	LincRNA	ENSDARG00000117535	Down	-6.716	1.30393
pimr81	Pim proto-oncogene, serine/threonine kinase, related 81	ENSDARG00000116558	Down	-6.742	1.96949
zgc:111983	No description	ENSDARG00000006588	Down	-7.057	2.22942
muc5f	mucin 5f	ENSDARG00000104914	Down	-7.152	1.70074
dnaaf3	dynein, axonemal, assembly factor 3	ENSDARG00000092662	Down	-8.932	18.709

### Sheet: Feuil4
ENSDARG00000074379	74379	1	knstrn	kinetochore localized astrin (SPAG5) binding protein [Source:ZFIN;Acc:ZDB-GENE-081022-187] - stabilization of the interaction of microtubules with the outer kinetochores during mitosis.
ENSDARG00000077567	77567	2	angel1	angel homolog 1 (Drosophila) [Source:ZFIN;Acc:ZDB-GENE-111020-12]
ENSDARG00000101986	101986	3	irf6	interferon regulatory factor 6 [Source:ZFIN;Acc:ZDB-GENE-040426-1137]
ENSDARG00000117590	117590	4	CR385067.1
ENSDARG00000116713	116713	5	si:ch73-265d7.2	si:ch73-265d7.2 [Source:ZFIN;Acc:ZDB-GENE-100922-146]
ENSDARG00000014914	14914	6	lamp2	lysosomal-associated membrane protein 2 [Source:ZFIN;Acc:ZDB-GENE-030729-9]
ENSDARG00000077405	77405	7	psip1b	PC4 and SFRS1 interacting protein 1b [Source:ZFIN;Acc:ZDB-GENE-030131-3273]
ENSDARG00000076443	76443	8	si:dkey-183c6.8	si:dkey-183c6.8 [Source:ZFIN;Acc:ZDB-GENE-160728-23]
ENSDARG00000016864	16864	9	farsb	phenylalanyl-tRNA synthetase subunit beta [Source:ZFIN;Acc:ZDB-GENE-021206-2]
ENSDARG00000076317	76317	10	plod3	procollagen-lysine, 2-oxoglutarate 5-dioxygenase 3 [Source:ZFIN;Acc:ZDB-GENE-021031-4]
ENSDARG00000092361	92361	11	si:dkey-79f11.7	si:dkey-79f11.7 [Source:ZFIN;Acc:ZDB-GENE-090313-338]
ENSDARG00000030250	30250	12	dennd2db	DENN/MADD domain containing 2Db [Source:ZFIN;Acc:ZDB-GENE-041114-34] - Guanine nucleotide exchange factor (GEF) which may activate RAB9A and RAB9B. Promotes the exchange of GDP to GTP, converting inactive GDP-bound Rab proteins into their active GTP-bound form. Among its related pathways are Vesicle-mediated transport and Rab regulation of trafficking.
ENSDARG00000068916	68916	13	ppp1r35	protein phosphatase 1, regulatory subunit 35 [Source:NCBI gene;Acc:751676]
ENSDARG00000013161	13161	14	zgc:55558	zgc:55558 [Source:ZFIN;Acc:ZDB-GENE-040426-740] : par BLASP on trouve: GTPase Kras/ orthologous to human ERAS (ES cell expressed Ras)
ENSDARG00000110627	110627	15	zgc:171310	zgc:171310 [Source:ZFIN;Acc:ZDB-GENE-070822-11]
ENSDARG00000022372	22372	16	kng1	kininogen 1 [Source:ZFIN;Acc:ZDB-GENE-041010-56]
ENSDARG00000099446	99446	17	slit1b	slit homolog 1b (Drosophila) [Source:ZFIN;Acc:ZDB-GENE-030722-4]
ENSDARG00000012642	12642	18	si:ch211-266d19.4	si:ch211-266d19.4 [Source:ZFIN;Acc:ZDB-GENE-091204-74] : znf271
ENSDARG00000044169	44169	19	prelid1b	PRELI domain containing 1b [Source:ZFIN;Acc:ZDB-GENE-050522-169] - Involved in the modulation of the mitochondrial apoptotic pathway by ensuring the accumulation of cardiolipin (CL) in mitochondrial membranes.
ENSDARG00000096792	96792	20	BX004999.1
ENSDARG00000105093	105093	21	DNAI3	WD repeat domain 63 [Source:NCBI gene;Acc:100333131]
ENSDARG00000099695	99695	22	si:dkey-61n16.5	si:dkey-61n16.5 [Source:ZFIN;Acc:ZDB-GENE-100922-235]
ENSDARG00000057984	57984	23	eps8l1a	eps8 like 1a [Source:ZFIN;Acc:ZDB-GENE-050306-14]
ENSDARG00000038987	38987	24	si:dkey-31m5.5	si:dkey-31m5.5 [Source:ZFIN;Acc:ZDB-GENE-070912-517]
ENSDARG00000022668	22668	25	grapb	GRB2 related adaptor protein b [Source:ZFIN;Acc:ZDB-GENE-050913-4]
ENSDARG00000019963	19963	26	sfxn1	sideroflexin 1 [Source:ZFIN;Acc:ZDB-GENE-040801-45]: mitochondrial serine transporter activity
ENSDARG00000117535	117535	27	AL929493.2
ENSDARG00000116558	116558	28	pimr81	Pim proto-oncogene, serine/threonine kinase, related 81 [Source:ZFIN;Acc:ZDB-GENE-060503-24]
ENSDARG00000006588	6588	29	zgc:111983	zgc:111983 [Source:ZFIN;Acc:ZDB-GENE-050417-335]
ENSDARG00000104914	104914	30	muc5f	mucin 5f [Source:ZFIN;Acc:ZDB-GENE-110411-240]
ENSDARG00000092662	92662	31	dnaaf3	dynein, axonemal, assembly factor 3 [Source:NCBI gene;Acc:100148431]

### Sheet: Feuil5
1	3904	sycp1	synaptonemal complex protein 1 [Source:ZFIN;Acc:ZDB-GENE-040910-6]
2	4680	dnajb6a	DnaJ heat shock protein family (Hsp40) member B6a [Source:ZFIN;Acc:ZDB-GENE-040718-45]
3	5595	adgb	androglobin [Source:ZFIN;Acc:ZDB-GENE-041001-205]
4	6588	zgc:111983	zgc:111983 [Source:ZFIN;Acc:ZDB-GENE-050417-335]
5	9311	pvalb6	parvalbumin 6 [Source:ZFIN;Acc:ZDB-GENE-040912-95]
6	12642	si:ch211-266d19.4	si:ch211-266d19.4 [Source:ZFIN;Acc:ZDB-GENE-091204-74] : znf271
7	13161	zgc:55558	zgc:55558 [Source:ZFIN;Acc:ZDB-GENE-040426-740] : par BLASP on trouve: GTPase Kras/ orthologous to human ERAS (ES cell expressed Ras)
8	14914	lamp2	lysosomal-associated membrane protein 2 [Source:ZFIN;Acc:ZDB-GENE-030729-9]
9	16864	farsb	phenylalanyl-tRNA synthetase subunit beta [Source:ZFIN;Acc:ZDB-GENE-021206-2]
10	19963	sfxn1	sideroflexin 1 [Source:ZFIN;Acc:ZDB-GENE-040801-45]: mitochondrial serine transporter activity
11	22372	kng1	kininogen 1 [Source:ZFIN;Acc:ZDB-GENE-041010-56]
12	22668	grapb	GRB2 related adaptor protein b [Source:ZFIN;Acc:ZDB-GENE-050913-4]
13	30250	dennd2db	DENN/MADD domain containing 2Db [Source:ZFIN;Acc:ZDB-GENE-041114-34] - Guanine nucleotide exchange factor (GEF) which may activate RAB9A and RAB9B. Promotes the exchange of GDP to GTP, converting inactive GDP-bound Rab proteins into their active GTP-bound form. Among its related pathways are Vesicle-mediated transport and Rab regulation of trafficking.
14	38987	si:dkey-31m5.5	si:dkey-31m5.5 [Source:ZFIN;Acc:ZDB-GENE-070912-517]
15	41875	ube2v1	ubiquitin-conjugating enzyme E2 variant 1 [Source:ZFIN;Acc:ZDB-GENE-051030-102]
16	44169	prelid1b	PRELI domain containing 1b [Source:ZFIN;Acc:ZDB-GENE-050522-169] - Involved in the modulation of the mitochondrial apoptotic pathway by ensuring the accumulation of cardiolipin (CL) in mitochondrial membranes.
17	44267	sumo1	small ubiquitin like modifier 1 [Source:NCBI gene;Acc:406438]
18	57853	atp6v0ca	ATPase H+ transporting V0 subunit ca [Source:ZFIN;Acc:ZDB-GENE-020419-23]
19	57984	eps8l1a	eps8 like 1a [Source:ZFIN;Acc:ZDB-GENE-050306-14]
20	67646	tmem232	transmembrane protein 232 [Source:ZFIN;Acc:ZDB-GENE-070705-434]
21	68916	ppp1r35	protein phosphatase 1, regulatory subunit 35 [Source:NCBI gene;Acc:751676]
22	74379	knstrn	kinetochore localized astrin (SPAG5) binding protein [Source:ZFIN;Acc:ZDB-GENE-081022-187] - stabilization of the interaction of microtubules with the outer kinetochores during mitosis.
23	76317	plod3	procollagen-lysine, 2-oxoglutarate 5-dioxygenase 3 [Source:ZFIN;Acc:ZDB-GENE-021031-4]
24	76443	si:dkey-183c6.8	si:dkey-183c6.8 [Source:ZFIN;Acc:ZDB-GENE-160728-23]
25	77405	psip1b	PC4 and SFRS1 interacting protein 1b [Source:ZFIN;Acc:ZDB-GENE-030131-3273]
26	77567	angel1	angel homolog 1 (Drosophila) [Source:ZFIN;Acc:ZDB-GENE-111020-12]
27	90489	ANKRD66	si:ch211-189e2.2 [Source:ZFIN;Acc:ZDB-GENE-131121-624]
28	92361	si:dkey-79f11.7	si:dkey-79f11.7 [Source:ZFIN;Acc:ZDB-GENE-090313-338]
29	92662	dnaaf3	dynein, axonemal, assembly factor 3 [Source:NCBI gene;Acc:100148431]
30	96792	BX004999.1
31	99446	slit1b	slit homolog 1b (Drosophila) [Source:ZFIN;Acc:ZDB-GENE-030722-4]
32	99695	si:dkey-61n16.5	si:dkey-61n16.5 [Source:ZFIN;Acc:ZDB-GENE-100922-235]
33	101986	irf6	interferon regulatory factor 6 [Source:ZFIN;Acc:ZDB-GENE-040426-1137]
34	103163	tomm20a	translocase of outer mitochondrial membrane 20 [Source:ZFIN;Acc:ZDB-GENE-040426-1976]
35	104914	muc5f	mucin 5f [Source:ZFIN;Acc:ZDB-GENE-110411-240]
36	105093	DNAI3	WD repeat domain 63 [Source:NCBI gene;Acc:100333131]
37	110627	zgc:171310	zgc:171310 [Source:ZFIN;Acc:ZDB-GENE-070822-11]
38	116558	pimr81	Pim proto-oncogene, serine/threonine kinase, related 81 [Source:ZFIN;Acc:ZDB-GENE-060503-24]
39	116713	si:ch73-265d7.2	si:ch73-265d7.2 [Source:ZFIN;Acc:ZDB-GENE-100922-146]
40	117535	AL929493.2
41	117590	CR385067.1
