## Supplementary material for "The zebrafish as a new model for studying chaperone-mediated autophagy unveils its role in spermatogenesis": Table S2

### Sheet: Down
Table S2. List of down-regulated proteins in L2AKO vs WT zebrafish
Protein names	Gene names	Accession Number	log2(FC KO/WT)	log10(pval)
Chromobox homolog 3a (HP1 gamma homolog, Drosophila) (chromobox protein homolog 3 isoform X1)	cbx3a	F1QNF2_DANRE	-0.33124	1.47559
DNA-directed RNA polymerase subunit	polr2g	B2GQV3_DANRE	-0.334967	1.74383
4-trimethylaminobutyraldehyde dehydrogenase A (TMABA-DH) (TMABADH) (EC 1.2.1.47) (Aldehyde dehydrogenase family 9 member A1-A) (EC 1.2.1.3)	aldh9a1a	A9A1A_DANRE	-0.336386	3.81376
ELAV-like protein	elavl1a	A0A8M2BIL8_DANRE	-0.342426	1.35488
Checkpoint protein	zgc:162895	A0A8M9P793_DANRE	-0.343422	1.60051
Fanconi anemia group I protein isoform X1	fanci	A0A8M9PUU2_DANRE	-0.346496	1.37631
Rab-interacting factor (guanine nucleotide exchange factor MSS4)	rabif	Q6DGQ2_DANRE	-0.357074	1.4338
Ubiquitin domain-containing protein 2	ubtd2	F1QPG5_DANRE	-0.357276	1.77218
Importin-7	ipo7	Q6NYN3_DANRE	-0.358253	1.45796
KH domain-containing, RNA-binding, signal transduction-associated 1b (KH domain-containing, RNA-binding, signal transduction-associated protein 1) (Zgc:85948)	khdrbs1b	Q6NW62_DANRE	-0.366237	1.58113
Sterol carrier protein 2B (Zgc:101621)	scp2b	Q5XJS3_DANRE	-0.367061	3.35663
thymidine kinase 2, mitochondrial (EC 2.7.1.21) (thymidine kinase 2, mitochondrial isoform X1)	tk2	A0A8M1N0Z5_DANRE	-0.377088	1.3996
Rab GDP dissociation inhibitor	gdi1	A0A8M1N618_DANRE	-0.379531	1.81009
Leucine zipper transcription factor-like protein 1	lztfl1	A0A8M2BHX5_DANRE	-0.380064	1.87239
FAS-associated factor 1 isoform X1	faf1	A0A8M9QIJ3_DANRE	-0.389396	1.43448
Farnesyl pyrophosphate synthase ((2E,6E)-farnesyl diphosphate synthase) (Dimethylallyltranstransferase) (Farnesyl diphosphate synthase) (Geranyltranstransferase)	fdps	Q4V916_DANRE	-0.390289	1.54634
Ubiquitin-conjugating enzyme E2G 1a (UBC7 homolog, yeast) (Ubiquitin-conjugating enzyme E2G 2) (ubiquitin-conjugating enzyme E2 G1 (EC 6.3.2.19))	ube2g1a	Q7ZVK2_DANRE	-0.397071	2.24986
ADP ribosylation factor-like GTPase 3a (ADP-ribosylation factor-like protein 3 isoform 1)	arl3a	A0A2R8QI61_DANRE	-0.398434	3.22602
Centrosomal protein of 44 kDa	cep44	A0A8M1NBH8_DANRE	-0.403869	1.49978
muellerian-inhibiting factor isoform X1	amh	A0A8M3AXM8_DANRE	-0.413987	2.03495
C21orf59 homolog (H. sapiens), like	cfap298	B7ZVU8_DANRE	-0.416325	2.55009
Nucleoside diphosphate-linked moiety X motif 17 (Nudix motif 17) (EC 3.6.1.-)	nudt17	NUD17_DANRE	-0.419496	1.77966
proline--tRNA ligase (EC 6.1.1.15) (Prolyl-tRNA synthetase)	pars2	Q6P0C4_DANRE	-0.422732	2.49498
importin-9 isoform X1	ipo9	A0A8M2BGJ6_DANRE	-0.439623	1.56259
Centrosomal protein of 135 kDa (centrosomal protein of 135 kDa isoform X1)	cep135	A0A8M2B7F9_DANRE	-0.442949	1.40236
Fructose-bisphosphate aldolase (EC 4.1.2.13)	aldoaa	Q803Q7_DANRE	-0.448073	1.57243
ADP-ribosylation factor-like protein 3	arl3	ARL3_DANRE	-0.45443	2.96897
Cystatin 14b, tandem duplicate 1	cst14b.1	A0A2R8QDV2_DANRE	-0.456623	1.30297
DNA replication complex GINS protein PSF1	gins1	Q5XJQ9_DANRE	-0.466242	1.73492
uncharacterized protein C1orf228 homolog isoform X2	si:ch211-241d21.5	A0A8M3B4T5_DANRE	-0.469208	1.65208
Coatomer subunit gamma-2 (Gamma-2-coat protein) (Gamma-2-COP)	copg2	COPG2_DANRE	-0.498667	2.72927
Mitochondrial Rho GTPase (EC 3.6.5.-)	rhot1a	A0A8M3AQV6_DANRE	-0.521997	2.09744
Coatomer subunit beta'	copb2	Q6JWU7_DANRE	-0.523599	1.69198
GCS light chain (Gamma-ECS regulatory subunit) (Gamma-glutamylcysteine synthetase regulatory subunit) (Glutamate--cysteine ligase modifier subunit)	gclm	A0A8M3AUZ9_DANRE	-0.543842	3.00815
Thioredoxin domain-containing protein 12 (EC 1.8.4.2)	txndc12	Q503D8_DANRE	-0.548401	1.4318
beta-2 microglobulin precursor	b2ml	A0A8M1PNS3_DANRE	-0.554423	1.69071
testis-specific gene 10 protein isoform X4	tsga10	A0A8M3AVE5_DANRE	-0.556227	1.48575
Cilia- and flagella-associated protein 300	cfap300	A0A8M1NA87_DANRE	-0.578092	1.70261
Zgc:55491 (ankyrin repeat and MYND domain-containing protein 2)	ankmy2a	Q803N0_DANRE	-0.579096	1.65629
Apolipoprotein Eb (Apo-Eb)	apoeb	APOEB_DANRE	-0.579391	1.73652
RAD1 homolog (S. pombe) (cell cycle checkpoint protein RAD1 (EC 3.1.11.2))	rad1	Q6P2T4_DANRE	-0.582232	2.05433
NPL4 homolog, ubiquitin recognition factor (Nploc4 protein) (Nuclear protein localization 4 homolog (S. cerevisiae)) (nuclear protein localization protein 4 homolog)	npl4	Q7ZVI8_DANRE	-0.589116	1.88478
Cysteine-rich with EGF-like domain protein 2	creld2	CREL2_DANRE	-0.592618	1.46459
Adenylyl cyclase-associated protein	cap1	Q6YBS2_DANRE	-0.593128	1.4766
SPARC (Osteonectin) (Secreted protein acidic and rich in cysteine)	sparc	Q6IQH0_DANRE	-0.593877	1.86428
diphthine methyltransferase isoform X1	dph7	A0A8M2BCI9_DANRE	-0.598518	2.05807
STE20-related kinase adapter protein alpha	strada	A0A8M1PC44_DANRE	-0.610011	1.96008
Cell cycle checkpoint control protein	rad9a	A0A8M1PCL5_DANRE	-0.611577	1.62728
Eukaryotic translation initiation factor 2 subunit 1 (Eukaryotic translation initiation factor 2 subunit alpha)	eif2s1b	A8E5I4_DANRE	-0.623235	1.34356
Glutathione peroxidase	gpx3	A0A8M1NIR5_DANRE	-0.626288	1.83556
Dicarbonyl/L-xylulose reductase (L-xylulose reductase (EC 1.1.1.10)) (L-xylulose reductase isoform X1)	dcxr	Q567K5_DANRE	-0.634277	2.96395
UPF0538 protein C2orf76 homolog	zgc:101851	CB076_DANRE	-0.644303	1.58384
Polypeptide N-acetylgalactosaminyltransferase (EC 2.4.1.-) (Protein-UDP acetylgalactosaminyltransferase)	galnt7	A0A286YBK3_DANRE	-0.644483	2.17518
nuclear envelope integral membrane protein 1	nemp1	A0A8M1P7T3_DANRE	-0.651879	2.33632
Coactosin-like 1 (Coactosin-like 1 (Dictyostelium)) (Coactosin-like F-actin-binding protein 1) (Cotl1 protein) (coactosin-like protein)	cotl1	Q6PFT7_DANRE	-0.654629	2.79407
45 kDa calcium-binding protein (Cab45) (Stromal cell-derived factor 4) (SDF-4)	sdf4	CAB45_DANRE	-0.658684	4.72332
scinderin like b	scinlb	A0A8M1PEJ5_DANRE	-0.661634	2.01771
Zgc:112077 (Zgc:112077 protein) (ubiquitin-conjugating enzyme E2 G2 (EC 6.3.2.19))	ube2g2	Q567F7_DANRE	-0.663086	2.43821
Beta-2-microglobulin	b2m	B0UYS1_DANRE	-0.673097	2.13338
Cold-inducible RNA-binding protein a	cirbpa	B2GRU2_DANRE	-0.67952	1.66716
bromo adjacent homology domain-containing 1 protein isoform X1	bahd1	A0A8M9PPC4_DANRE	-0.689372	2.74126
RAD17 checkpoint clamp loader component (cell cycle checkpoint protein RAD17 isoform X1)	rad17	A2BGQ6_DANRE	-0.700666	2.446
Gamma-crystallin N-B (Gamma-N-crystallin-B) (Gamma-N2-crystallin)	crygnb	CRGNB_DANRE	-0.703042	2.07645
Nucleoside diphosphate-linked moiety X motif 6 (Nudix motif 6) (EC 3.6.1.-)	nudt6	A3KNL9_DANRE	-0.722993	2.59083
Glycogenin 1 (glycogenin 1a (EC 2.4.1.186))	gyg1a	Q803Q1_DANRE	-0.726543	3.29386
Secretogranin-3 (Secretogranin III) (SgIII)	scg3	SCG3_DANRE	-0.728499	1.58191
protein CutA homolog	LOC100535353	A0A8M6Z144_DANRE	-0.729813	3.73449
Si:dkey-85n7.5 (protein Z-dependent protease inhibitor precursor)	serpina10a	A4IG87_DANRE	-0.733795	1.96442
procollagen-lysine 5-dioxygenase (EC 1.14.11.4)	plod3	A3KNH4_DANRE	-0.7339	2.818
mucin-2 isoform X2	muc5.1	A0A8M9PH65_DANRE	-0.735561	1.37157
putative E3 ubiquitin-protein ligase UBR7 isoform X1	ubr7	A0A8M9PSI6_DANRE	-0.787613	1.71685
uncharacterized protein LOC100000125 isoform X2	si:ch211-13c6.2	A0A8M2B6L5_DANRE	-0.791179	4.00289
Vitamin D-binding protein (Gc-globulin) (Group-specific component)	gc	A0A0R4ITN2_DANRE	-0.791483	2.5014
CCHC-type zinc finger, nucleic acid-binding protein b (zinc finger protein 9) (zinc finger protein 9 isoform X1)	cnbpb	E7FCQ0_DANRE	-0.800987	1.6766
Mediator of RNA polymerase II transcription subunit 20 (Mediator complex subunit 20)	med20	A0A8M3AMM6_DANRE	-0.811869	1.5752
Transducin (Beta)-like 2 (transducin beta-like protein 2 precursor)	tbl2	Q6P0B5_DANRE	-0.827092	1.3983
phosphopantothenoylcysteine decarboxylase isoform X1	ppcdc	A0A8M3AJI9_DANRE	-0.827413	1.36833
Glutathione peroxidase	gpx4a	A0A8M1N2T9_DANRE	-0.836539	2.38855
Ufm1-specific protease 2 (ufm1-specific protease 2 isoform X1)	ufsp2	B8JIG4_DANRE	-0.845813	2.1143
Zgc:56136 (heme-binding protein 2)	hebp2	Q7ZVA9_DANRE	-0.848317	2.01927
Alanyl-tRNA editing protein Aarsd1 (Alanyl-tRNA synthetase domain-containing protein 1)	aarsd1	AASD1_DANRE	-0.864022	3.15324
catechol O-methyltransferase domain-containing protein 1 precursor	comtd1	A0A8M1NUZ9_DANRE	-0.867123	2.0405
cystatin C precursor	cst3	A0A8M1N7I0_DANRE	-0.875457	2.31096
hemopexin	zgc:152945	A0A8M2BKS1_DANRE	-0.884165	2.29984
gonadal somatic cell derived factor isoform X1	gsdf	A0A8M1RP53_DANRE	-0.899708	2.53199
Galectin-3-binding protein B (Lectin galactoside-binding soluble 3-binding protein B)	lgals3bpb	L3BPB_DANRE	-0.905433	1.4555
Plastin 3 (T isoform) (Pls3 protein) (plastin-3)	pls3	Q6DG81_DANRE	-0.914184	1.46524
Tgm2b protein (Transglutaminase 2b) (protein-glutamine gamma-glutamyltransferase 2 (EC 2.3.2.13))	tgm2b	Q1ECX3_DANRE	-0.915781	4.56409
thiosulfate sulfurtransferase/rhodanese-like domain-containing protein 1 isoform X1	tstd1	A0A8N7TDY8_DANRE	-0.939783	1.69839
Alpha-amylase (EC 3.2.1.1)	amy2al1	Q7SYK9_DANRE	-0.944529	2.34489
ectonucleotide pyrophosphatase/phosphodiesterase family member 2-like	LOC101886447	A0A8M6YWJ3_DANRE	-0.956342	2.95821
Apolipoprotein A-Ib (apolipoprotein A-I precursor)	apoa1b	A0A0R4IKF0_DANRE	-0.959114	1.38456
uncharacterized protein LOC571260 isoform X1	zgc:162816	A0A8M3BDT3_DANRE	-0.960298	2.76047
Coatomer subunit beta (Beta-coat protein) (Beta-COP)	copb1	COPB_DANRE	-0.970022	2.00414
Cofilin-1 (Muscle cofilin 2)	cfl1	Q6TH32_DANRE	-0.989832	1.40143
Glutathione peroxidase	gpx1b	A0A8M1N295_DANRE	-1.01139	1.39945
protein Z-dependent protease inhibitor	si:ch1073-416d2.3	A0A8M3AK66_DANRE	-1.01305	1.79264
Transport and golgi organization 2 homolog (Drosophila) (transport and Golgi organization protein 2 homolog isoform X1)	tango2	A0A8M2BJ62_DANRE	-1.01324	1.44719
Nudix (nucleoside diphosphate-linked moiety X)-type motif 14	nudt14	B7ZVF7_DANRE	-1.03119	2.89955
Zgc:112492 (Zgc:112492 protein) (galectin 3 binding protein precursor)	lgals3bp.2	Q566T6_DANRE	-1.04034	1.65509
Protein AMBP	ambp	A7E2Q2_DANRE	-1.06467	1.50131
Heme-binding protein soul5 (heme-binding protein 2)	soul5	F1QF69_DANRE	-1.07647	4.51326
Complement component bfb (complement component bfb precursor)	bfb	Q6DHC4_DANRE	-1.12231	2.50338
Plastin-2	lcp1	A0A140LGK1_DANRE	-1.13176	1.56196
Integrin, alpha E, tandem duplicate 1 (integrin alpha-E-like isoform X1)	itgae.1	X1WEX1_DANRE	-1.14215	3.68942
Glutathione peroxidase	gpx1a	A0A8M1N370_DANRE	-1.16868	2.63752
alpha-1-antiproteinase 2-like	LOC110439158	A0A8M9Q4F0_DANRE	-1.20697	1.85245
adhesion G protein-coupled receptor L1	adgrl1.1	A0A8M1RJW9_DANRE	-1.20777	1.62607
apolipoprotein A-IV-like isoform X1	apoa4b.2	A0A8M9NZC6_DANRE	-1.21356	2.2742
complement C4-B isoform X2	c4	A0A8M9PCH5_DANRE	-1.22829	2.06006
serpin peptidase inhibitor	zgc:174260	A0A8M1NHL5_DANRE	-1.23139	2.04946
Zgc:174260 (Zgc:174260 protein)	zgc:174260	A8KBW0_DANRE	-1.23365	2.11116
Protein leg1a (Leg1-A) (Liver-enriched gene protein 1-A)	leg1a	LEG1A_DANRE	-1.23867	2.01415
myelin-associated glycoprotein-like	LOC103908642	A0A8M9PLT4_DANRE	-1.26694	2.42997
Protein leg1b (Leg1-B) (Liver-enriched gene protein 1-B)	leg1b	LEG1B_DANRE	-1.27844	2.41024
chitinase (EC 3.2.1.14)	chia.6	A0A8M1P9S1_DANRE	-1.28055	4.0062
Pentraxin family member	si:ch211-270n8.1	A0A8M1Q134_DANRE	-1.29701	5.59737
Apolipoprotein M	apom	A0A8M1NXE0_DANRE	-1.3071	1.82106
serpin peptidase inhibitor, clade A (Alpha-1 antiproteinase, antitrypsin), member 7 precursor	serpina7	A0A8M1NFY0_DANRE	-1.31577	2.51633
Antifreeze protein type IV (Type IV antifreeze protein) (Type IV antifreeze protein A) (Zgc:161979) (antifreeze protein type IV precursor)	afp4	Q4L216_DANRE	-1.34047	2.35218
Nudix (nucleoside diphosphate-linked moiety X)-type motif 22 (nucleoside diphosphate-linked moiety X motif 22 isoform X1)	nudt22	F1QQK5_DANRE	-1.34277	3.28864
complement C1q-like protein 3	LOC103910098	A0A8M3B7U7_DANRE	-1.34804	2.96855
counting factor associated protein D-like	LOC100332358	A0A8M9Q8S1_DANRE	-1.34993	2.31343
complement component c3a, duplicate 3 isoform X1	c3a.3	A0A8M9PID4_DANRE	-1.36046	2.86801
Apolipoprotein A-II (Zgc:193613) (uncharacterized protein LOC322327 precursor)	apoa2	B3DFP9_DANRE	-1.36669	5.02701
alpha-1-antiproteinase 2-like	si:ch211-186e20.7	A0A8M9Q8S4_DANRE	-1.38254	2.44717
Zgc:123103	zgc:123103	A8E4Z6_DANRE	-1.38953	4.39198
Carboxylic ester hydrolase (EC 3.1.1.-)	ces3	A0A8M1N9N2_DANRE	-1.4039	3.38463
kininogen-1 isoform X1	kng1	A0A8M2BIB3_DANRE	-1.41821	2.33887
Integrin beta	itgb1b.2	A0A8M9QHH8_DANRE	-1.42567	2.82033
Fetuin-A (alpha-2-HS-glycoprotein precursor)	ahsg1	Q800S8_DANRE	-1.43263	2.52031
Carboxylic ester hydrolase (EC 3.1.1.-)	ces2a	Q08BF1_DANRE	-1.43263	3.51423
Antithrombin (Serine (Or cysteine) proteinase inhibitor, clade C (Antithrombin), member 1) (Serpin peptidase inhibitor, clade C (antithrombin), member 1) (antithrombin-III precursor)	serpinc1	Q8AYE3_DANRE	-1.43728	3.47239
Apolipoprotein A-IV b, tandem duplicate 2 (apolipoprotein A-I-like)	apoa4b.2	F1QJD1_DANRE	-1.44838	2.47614
Ubiquitin-like modifier-activating enzyme 5 (UFM1-activating enzyme)	uba5	A0A2R8QGC0_DANRE	-1.45315	2.96464
Sex hormone-binding globulin (sex hormone-binding globulin precursor)	shbg	Q64HD0_DANRE	-1.45365	3.47857
Apolipoprotein A-I (Apo-AI) (ApoA-I) (Apolipoprotein A1) [Cleaved into: Proapolipoprotein A-I (ProapoA-I)]	apoa1	APOA1_DANRE	-1.46163	3.92865
uncharacterized protein LOC619255 isoform X1	zgc:114181	A0A8M9P806_DANRE	-1.46237	2.68628
Hemopexin	hpx	HEMO_DANRE	-1.47871	3.429
Pentraxin family member	crp3	A8KBB1_DANRE	-1.48455	5.87246
serine (Or cysteine) proteinase inhibitor, clade A (Alpha-1 antiproteinase, antitrypsin), member 1, like precursor	serpina1l	A0A8N7V0N1_DANRE	-1.5004	2.49884
alpha-2-macroglobulin-like	LOC100006895	A0A8M1QLT2_DANRE	-1.50904	4.36369
Angiotensinogen (Serpin A8)	agt	Q8JH29_DANRE	-1.52291	3.04856
Complement component C3-1 (complement component c3a, duplicate 2 precursor)	c3a.2	Q3MU74_DANRE	-1.53654	2.979
serine proteinase inhibitor, clade A, member 1 isoform X1	serpina1	A0A8M6YU45_DANRE	-1.55817	2.63999
Apolipoprotein C-I (apolipoprotein C-I isoform 1 precursor)	apoc1	E9QDI1_DANRE	-1.57211	2.23311
Alpha-2-HS-glycoprotein 2 (si:ch73-252g14.4) also known as Fetuin-A	ahsg2	A5WWI5_DANRE	-1.57957	4.53805
Serine peptidase inhibitor, Kunitz type 1 a (serine peptidase inhibitor, Kunitz type 1 a isoform X1)	spint1a	A0A2R8QCE4_DANRE	-1.58394	2.40606
Si:dkey-90m5.4 (phospholipase A2 inhibitor)	si:dkey-90m5.4	Q5RHE5_DANRE	-1.5896	2.72831
alpha-2-macroglobulin-like isoform X1	a2m	A0A8M9QPQ0_DANRE	-1.59539	3.64862
Serotransferrin	tfa	A0A8M1P0N7_DANRE	-1.61696	4.61784
receptor protein-tyrosine kinase (EC 2.7.10.1)	LOC571431	A0A8N7T8N4_DANRE	-1.61842	2.80861
complement component C8 alpha chain isoform X1	c8a	A0A8M3AY52_DANRE	-1.62429	2.0706
Complement C2 (EC 3.4.21.43)	cfb	F1QFC2_DANRE	-1.62985	4.44322
Integrin beta	itgb1b.1	Q3YA99_DANRE	-1.6496	5.01299
complement component C9 precursor	c9	A0A8M1P382_DANRE	-1.65214	3.20299
uncharacterized protein LOC791500 isoform X1	zgc:153921	A0A8M3B0L8_DANRE	-1.67191	1.90643
Sulfotransferase (EC 2.8.2.-)	sult2st3	A4FUP0_DANRE	-1.68432	1.73953
Prothrombin (EC 3.4.21.5) (Coagulation factor II)	f2	A0A8M2BG95_DANRE	-1.72905	2.04749
Fetuin B (histidine-rich glycoprotein)	fetub	E7FE90_DANRE	-1.7455	4.12469
complement component C7 isoform X2	c7a	A0A8M3AV96_DANRE	-1.81071	2.4037
Intelectin 3 (intelectin 3 precursor)	itln3	C1IHU9_DANRE	-1.81272	5.2246
complement factor I	cfi	A0A8M6YYY8_DANRE	-1.83884	2.8288
Plasminogen (EC 3.4.21.7)	plg	A0A8M1PG22_DANRE	-1.84157	3.48707
complement component c3a precursor (EC 3.4.21.43)	c3a.1	A0A8M1P7C1_DANRE	-1.89017	2.74606
alpha-2-antiplasmin	serpinf2a	A0A8N7T5R7_DANRE	-1.90733	3.30112
Si:ch211-133n4.9 (endonuclease domain-containing 1 protein)	si:ch211-133n4.9	B0R0N8_DANRE	-1.96265	3.99265
Complement C3a, tandem duplicate 6 (complement C3-H1-like precursor)	c3a.6	A0A0R4IMB2_DANRE	-1.96519	2.43301
Ceruloplasmin (ceruloplasmin precursor (EC 1.16.3.1))	cp	Q7ZU12_DANRE	-2.05966	4.59506
Si:ch1073-126c3.2 (si:ch1073-126c3.2 precursor)	si:ch1073-126c3.2	B8JME6_DANRE	-2.06306	2.30195
saxitoxin and tetrodotoxin-binding protein 2-like	LOC795897	A0A8M1QLM0_DANRE	-2.13629	3.1803
complement component C8 beta chain precursor	c8b	A0A8M1NZ23_DANRE	-2.41229	1.52497
C-reactive protein (Dare-CRP) (Short-chain pentraxin) (Dare-PTX)	crp	CRP_DANRE	-2.50781	2.47561
uncharacterized protein LOC793688	si:dkey-65l23.2	A0A8M1NE27_DANRE	-2.65965	3.35574
Pancreatic secretory trypsin inhibitor-like precursor	si:ch211-195b11.3	A0A0R4IDC4_DANRE	-2.86268	4.7535
