## Supplementary material for "The zebrafish as a new model for studying chaperone-mediated autophagy unveils its role in spermatogenesis": Table S3

### Sheet: Up
Table S3. List of up-regulated proteins in L2AKO vs WT zebrafish
Protein names	Gene names	Accession Number	log2(FC KO/WT)	log10(pval)
Parvalbumin	pvalb4	Q6IMW7_DANRE	2.2253	3.18361
Parvalbumin-2 (Parvalbumin beta)	pvalb2	PRV2_DANRE	2.02094	5.81352
Parvalbumin	pvalb3	Q7ZT36_DANRE	1.92209	4.77779
Parvalbumin	pvalb1	Q804W0_DANRE	1.75525	1.55735
Vesicle-associated membrane protein 3 (Cellubrevin) (vesicle-associated membrane protein 3) (vesicle-associated membrane protein 3 isoform X1)	vamp3	Q6IQK3_DANRE	1.56436	3.62987
Metaxin	mtx1a	A2THY5_DANRE	1.4403	1.44002
Structural maintenance of chromosomes protein	smc2	B8A5K9_DANRE	1.41493	1.62656
Matrix AAA peptidase-interacting protein 1 (Zgc:123096) (Zgc:123096 protein) (m-AAA protease-interacting protein 1, mitochondrial)	maip1	Q32LQ2_DANRE	1.33482	2.26741
UPF0415 protein C7orf25 homolog (Zgc:55781)	zgc:55781	B0V0W9_DANRE	1.27276	1.90759
phosphatidylcholine transfer protein isoform X1	pctp	A0A8M9PII8_DANRE	1.16221	2.52578
Solute carrier family 39 (Zinc transporter), member 7 (Zinc transporter Slc39a7)	slc39a7	A3KPZ7_DANRE	1.09888	1.97555
Deoxyribonuclease	dnase1	Q6DG72_DANRE	1.06838	1.41008
ubiquitin conjugation factor E4 A isoform X2	ube4a	A0A8M1RFE5_DANRE	1.06173	1.88023
peptide chain release factor 1-like, mitochondrial	mtrf1l	A0A8M1RM80_DANRE	1.04173	3.16895
UDP-glucuronosyltransferase (EC 2.4.1.17)	Ugt2b6	A8WGC1_DANRE	1.03652	1.68197
Erlin-1 (Endoplasmic reticulum lipid raft-associated protein 1)	erlin1	ERLN1_DANRE	1.01394	2.48155
All-trans-retinol 13,14-reductase (EC 1.3.99.23) (All-trans-13,14-dihydroretinol saturase A) (RetSat A) (All-trans-retinol 7,8-reductase)	retsat	RETST_DANRE	0.942751	1.48587
vesicle-associated membrane protein-associated protein B/C isoform X1	vapb	A0A8M9PZG9_DANRE	0.896788	1.56507
Cytochrome b-c1 complex subunit 8 (Complex III subunit 8) (Complex III subunit VIII)	uqcrq	F1QEJ5_DANRE	0.848521	1.47453
Erlin-2 (Endoplasmic reticulum lipid raft-associated protein 2)	erlin2	ERLN2_DANRE	0.840407	1.77056
Signal peptidase complex subunit 3	spcs3	Q6NWJ2_DANRE	0.839237	1.72517
phospholipid transfer protein C2CD2L isoform X1	c2cd2l	A0A8M2BJ64_DANRE	0.826168	2.01844
Putative lipid scramblase CLPTM1 (Cleft lip and palate transmembrane protein 1 homolog)	clptm1	CLPT1_DANRE	0.815415	1.92973
Cytochrome c oxidase subunit 4	COX4l1	Q6TNV0_DANRE	0.788515	1.77272
Anion exchange protein	slc4a7	A0A8M3AIG7_DANRE	0.782897	2.07149
Glycerol-3-phosphate dehydrogenase, mitochondrial	gpd2	A0A8M2BD42_DANRE	0.781255	3.0917
MMS19 nucleotide excision repair protein	mms19	A0A8M2B1Z5_DANRE	0.776079	2.32613
uncharacterized protein LOC323326 isoform X1	tlcd3ba	A0A8M2BBE5_DANRE	0.77478	1.59704
uncharacterized protein si:dkey-122a22.2 isoform X2	si:dkey-122a22.2	A0A8M3AQZ6_DANRE	0.77271	1.97248
Transmembrane protein 41B (Protein stasimon)	tmem41b	TM41B_DANRE	0.767023	1.33315
Zgc:86898 (mitochondrial 2-oxoglutarate/malate carrier protein)	slc25a11	Q6IQ89_DANRE	0.732418	1.35359
BICD family-like cargo adapter 2	LOC562098	A0A8N7UTK4_DANRE	0.712479	2.51676
sperm flagellar protein 1 isoform X1	zgc:66426	A0A8M6Z3S0_DANRE	0.708084	2.12128
Protein disulfide-isomerase A6 (EC 5.3.4.1)	pdia6	Q803F3_DANRE	0.701305	1.65273
Serpin peptidase inhibitor, clade B (Ovalbumin), member 1 (Serpinb1 protein)	serpinb1	Q6DG30_DANRE	0.699421	3.46298
Cytochrome P450, family 20, subfamily A, polypeptide 1	cyp20a1	F1QHW0_DANRE	0.697636	1.31282
Signal peptidase complex subunit 2 (Microsomal signal peptidase 25 kDa subunit) (SPase 25 kDa subunit)	spcs2	SPCS2_DANRE	0.687383	1.83862
jmjC domain-containing protein 7 isoform X1	jmjd7	A0A8M9P048_DANRE	0.679644	1.76018
Transmembrane protein 11, mitochondrial	tmem11	TMM11_DANRE	0.671829	1.63001
Zgc:103611 (Zgc:103611 protein) (delta(14)-sterol reductase (EC 1.3.1.70))	tm7sf2	Q5PR41_DANRE	0.668962	2.23567
protein DEK	dek	A0A8M1NAB4_DANRE	0.653179	1.8823
Cytochrome c oxidase subunit (Cytochrome c oxidase polypeptide VIa)	cox6a1	Q642I9_DANRE	0.647547	1.53778
Thioredoxin	TXN	Q7ZUI4_DANRE	0.629031	1.78898
Si:ch211-198o12.4 (uncharacterized protein LOC555550)	si:ch211-198o12.4	Q1LY22_DANRE	0.604154	2.50424
Replication factor C subunit 1	rfc1	A0A8M1NED6_DANRE	0.60268	1.44271
CAAX prenyl protease (EC 3.4.24.84)	zmpste24	Q802Z1_DANRE	0.598987	1.63934
Ral-A exchange factor RalGPS2 (ras-specific guanine nucleotide-releasing factor RalGPS2)	ralgps2	Q7SXZ6_DANRE	0.590929	1.46383
fumarylacetoacetate hydrolase domain-containing protein 2A isoform X3	fahd2a	A0A8M9Q3D7_DANRE	0.588746	2.08036
Endoplasmic reticulum transmembrane protein	bcap29	Q4VBR6_DANRE	0.588516	1.62422
transmembrane protein 35A	tmem35	A0A8M1N4V6_DANRE	0.586774	1.37983
Magnesium transporter protein 1 (MagT1) (Dolichyl-diphosphooligosaccharide--protein glycosyltransferase subunit MAGT1) (Oligosaccharyl transferase subunit MAGT1)	magt1	MAGT1_DANRE	0.584262	1.83034
Dolichyl-diphosphooligosaccharide--protein glycosyltransferase subunit 1	rpn1	Q8AYB9_DANRE	0.577307	1.62977
Phospholipid-transporting ATPase (EC 7.6.2.1)	si:dkey-211e20.10	A0A8M6YVM4_DANRE	0.575757	2.4625
Kynurenine formamidase (KFA) (KFase) (EC 3.5.1.9) (Arylformamidase) (N-formylkynurenine formamidase) (FKF)	afmid	A0A0R4IZ99_DANRE	0.564398	3.39197
Peptidase (Mitochondrial processing) alpha (mitochondrial-processing peptidase subunit alpha (EC 3.4.24.64))	pmpca	Q5U3T6_DANRE	0.560696	1.48599
Mitochondrial import inner membrane translocase subunit Tim10	timm10	TIM10_DANRE	0.557767	2.00285
nuclear envelope integral membrane protein 2	nemp2	A0A8N7TDG6_DANRE	0.555118	1.53747
uncharacterized protein C16orf96 homolog	LOC100330159	A0A8M3B1C6_DANRE	0.554237	2.22891
BTB/POZ domain-containing protein 16	btbd16	A0A8M3BE27_DANRE	0.536184	1.58587
dolichyl-diphosphooligosaccharide--protein glycotransferase (EC 2.4.99.18)	stt3a/itm1	Q7ZUY9_DANRE	0.535177	1.36247
mitochondrial carrier homolog 2 isoform X1	mtch2	A0A8M9Q165_DANRE	0.532444	1.44942
Centrosomal protein of 162 kDa	cep162	A0A8M9PDT4_DANRE	0.53163	1.69941
NADH dehydrogenase [ubiquinone] 1 alpha subcomplex subunit 6	ndufa6	Q8AW03_DANRE	0.523886	1.55173
protein NipSnap homolog 1	nipsnap1	A0A8N1TSJ0_DANRE	0.520029	1.92736
uncharacterized protein KIAA1257 homolog	si:dkey-57n24.6	A0A8M1RRA8_DANRE	0.518195	2.24653
dolichyl-diphosphooligosaccharide--protein glycotransferase (EC 2.4.99.18)	stt3b/fc14a12	A0A8M1P4G3_DANRE	0.517964	1.66514
Superoxide dismutase (EC 1.15.1.1)	sod2	Q6P980_DANRE	0.517622	2.38989
Complement component 1 Q subcomponent-binding protein, mitochondrial	c1qbp	A0A8M1N5K7_DANRE	0.516605	1.44168
Exocyst complex component	exoc6b	A0A0R4ILM6_DANRE	0.513623	1.46235
Methanethiol oxidase (MTO) (EC 1.8.3.4) (Selenium-binding protein 1)	selenbp1	A0A385NIE1_DANRE	0.505929	1.60394
Kynurenine formamidase (KFA) (KFase) (EC 3.5.1.9) (Arylformamidase) (N-formylkynurenine formamidase) (FKF)	afmid	B2GQ61_DANRE	0.495056	3.23981
Translocation protein SEC62	sec62	Q4V8Z6_DANRE	0.490731	1.861
isopentenyl-diphosphate Delta-isomerase (EC 5.3.3.2)	idi1	A0A8M2B9B7_DANRE	0.490664	1.43632
malate synthase (EC 2.3.3.9)	mlsl	A0A0R4IAX5_DANRE	0.490285	1.32523
Ragulator complex protein LAMTOR1 (Late endosomal/lysosomal adaptor and MAPK and MTOR activator 1)	lamtor1	A0A8M1P653_DANRE	0.485979	1.39779
Zgc:158614 (uncharacterized protein LOC791218)	aifm4	A1L230_DANRE	0.478159	1.71138
uncharacterized protein LOC555981 isoform X2	zgc:193807	A0A8M9QD41_DANRE	0.476732	1.35048
Geranylgeranyl transferase type-2 subunit alpha (EC 2.5.1.60) (Geranylgeranyl transferase type II subunit alpha)	rabggta	Q08CG5_DANRE	0.469416	4.16267
Glrx3 protein	glrx3	B2GNX4_DANRE	0.456275	2.36664
40S ribosomal protein S6	rps6	Q6DHL6_DANRE	0.450112	1.31314
Zgc:86599 (uncharacterized protein LOC415253)	cox5ba	Q6IQU9_DANRE	0.447844	1.56958
GDP-fucose protein O-fucosyltransferase 1 (EC 2.4.1.221) (Peptide-O-fucosyltransferase 1)	pofut1	A0A8N7V080_DANRE	0.429982	1.48548
valine--tRNA ligase (EC 6.1.1.9) (Valyl-tRNA synthetase)	vars2	B3DIT4_DANRE	0.429736	2.14007
cilia- and flagella-associated protein 43	cfap43	A0A8N7TBN9_DANRE	0.413684	1.62619
MORC family CW-type zinc finger 2 (MORC family CW-type zinc finger protein 2) (MORC family CW-type zinc finger protein 2 isoform X1)	morc2	Q68EG7_DANRE	0.403212	1.40359
Cyb5a protein (Cytochrome b5 type A (microsomal)) (cytochrome b5 isoform X1)	cyb5a	A8WGS0_DANRE	0.402896	1.30349
Protein disulfide-isomerase (EC 5.3.4.1)	pdia8	Q6DEI4_DANRE	0.400914	1.35352
Radial spoke head component 1 (radial spoke head 1 homolog isoform X1)	rsph1	A0A0M3HEM6_DANRE	0.399878	3.03925
Coiled-coil domain-containing 105 (coiled-coil domain-containing protein 105)	ccdc105	E7F4M4_DANRE	0.399644	1.43308
Radial spoke head component 4A (radial spoke head protein 4 homolog A)	rsph4a	A0A8M1QHY3_DANRE	0.390218	1.58608
coiled-coil domain-containing protein 180 isoform X1	ccdc180	A0A8M1RNE9_DANRE	0.387578	1.38461
DnaJ heat shock protein family (Hsp40) member B6a (Zgc:92148) (dnaJ homolog subfamily B member 6) (dnaJ homolog subfamily B member 6 isoform X1)	dnajb6a	Q6DHR2_DANRE	0.383907	1.68883
cytochrome P450, family 2, subfamily P, polypeptide 10 isoform X2	cyp2p10	A0A8M2B7E8_DANRE	0.383301	1.56216
Thiamine pyrophosphokinase (EC 2.7.6.2)	tpk1	Q5XJQ1_DANRE	0.381616	1.39128
Sec22bb protein (Vesicle-trafficking protein SEC22b-B) (vesicle-trafficking protein SEC22b-B isoform 1 precursor)	sec22bb	A7MCK9_DANRE	0.376657	2.04274
Syntaxin 12 (syntaxin-12 isoform X1)	stx12	A5PMJ7_DANRE	0.374325	1.6429
uncharacterized protein LOC791218 isoform X1	aifm4	A0A8M2B3R9_DANRE	0.365716	2.2952
Acbd7 protein (Acyl-CoA-binding domain-containing 7) (acyl-CoA-binding domain-containing protein 7)	acbd7	Q4V8S5_DANRE	0.353339	2.17528
Cytochrome b-c1 complex subunit Rieske, mitochondrial (EC 7.1.1.8)	uqcrfs1	A7MCR1_DANRE	0.344914	1.53201
UDP-N-acetylglucosamine pyrophosphorylase 1 (UDP-N-acetylhexosamine pyrophosphorylase isoform X1)	uap1	A0A0R4INK2_DANRE	0.339589	1.37585
Alcohol dehydrogenase 8B (Mixed alcohol dehydrogenase Adh8b) (alcohol dehydrogenase 8b isoform X1)	adh8b	Q7T2J4_DANRE	0.334673	1.31874
Antioxidant 1 copper chaperone (Copper chaperone Atox1) (copper transport protein ATOX1 (EC 6.2.1.2))	atox1	E7FEZ9_DANRE	0.321938	2.45217
