## Supplementary material for "The zebrafish as a new model for studying chaperone-mediated autophagy unveils its role in spermatogenesis": Table S4

### Sheet: KFERQ-like
Table S4. List of up-regulated proteins in L2AKO vs WT zebrafish and their potential KFERQ-like motifs
Protein name	Gene name	Accession Number	Mitochondria-related	motif	motif_start	motif_type
Parvalbumin	pvalb4	Q6IMW7_DANRE	No	NA	NA	None
Parvalbumin-2	pvalb2	PRV2_DANRE	No	NA	NA	None
Parvalbumin	pvalb3	Q7ZT36_DANRE	No	NA	NA	None
Parvalbumin	pvalb1	Q804W0_DANRE	No	NA	NA	None
Vesicle-associated membrane protein 3	vamp3	Q6IQK3_DANRE	No	KVLER	38	acetyl. act.
Metaxin	mtx1a	A2THY5_DANRE	Yes	QLERL	147	canonical
Structural maintenance of chromosomes protein	smc2	B8A5K9_DANRE	No	KLKEI	191	acetyl. act.
				LKEIQ	192	canonical
				KVKEL	273	acetyl. act.
				LDLKK	317	acetyl. act.
				DLKKQ	318	canonical
				KRKEL	330	acetyl. act.
				KELVK	332	acetyl. act.
				VERLK	356	acetyl. act.
				LKTKQ	430	phos. act.
				IEKLQ	458	canonical
				REVIQ	487	canonical
				KKLLE	561	acetyl. act.
				KLLEK	562	acetyl. act.
				VKDIQ	681	canonical
				QLDLK	718	canonical
				KRLKE	810	acetyl. act.
				RLKEK	811	acetyl. act.
				LKEKQ	812	canonical
				LKREQ	829	canonical
				QKEVI	878	canonical
				RLREQ	898	canonical
				KIKEL	909	acetyl. act.
				DLKKK	1000	acetyl. act.
				KRIVE	1005	acetyl. act.
				QRSLV	1089	phos. act.
M-AAA protease-interacting protein 1, mitochondrial	maip1	Q32LQ2_DANRE	Yes	RLLSQ	106	phos. act.
				KDLIK	122	acetyl. act.
				DLIKK	123	acetyl. act.
UPF0415 protein C7orf25 homolog	zgc:55781	B0V0W9_DANRE	No	QDRIR	8	canonical
				SVIRQ	141	phos. act.
				QEKVL	301	canonical
Phosphatidylcholine transfer protein isoform X1	pctp	A0A8M9PII8_DANRE	No	NA	NA	None
Zinc transporter Slc39a7	slc39a7	S39A7_DANRE	No	KKVVE	111	acetyl. act.
				KDKVV	276	acetyl. act.
				KVVSQ	278	phos. act.
Deoxyribonuclease	dnase1	Q6DG72_DANRE	No	NA	NA	None
Ubiquitin conjugation factor E4 A isoform X2	ube4a	A0A8M1RFE5_DANRE	No	FRSRQ	74	phos. act.
				QKTLL	328	phos. act.
				QELKV	363	canonical
				ELKVQ	364	canonical
				QRVFS	712	phos. act.
				KVKDF	903	acetyl. act.
				QTVRV	952	phos. act.
Mitochondrial translational release factor 1-like	mtrf1l	F1QA94_DANRE	Yes	IFSKQ	64	phos. act.
				KKLEV	118	acetyl. act.
				KLEVK	119	acetyl. act.
				LEVKQ	120	canonical
				QDLLK	131	canonical
				QKILS	161	phos. act.
				KLKFE	241	acetyl. act.
				KDLKI	286	acetyl. act.
UDP-glucuronosyltransferase	Ugt2b6	A8WGC1_DANRE	No	DKLRK	135	acetyl. act.
Erlin-1	erlin1	ERLN1_DANRE	No	QKVVE	200	canonical
				KVVEK	201	acetyl. act.
All-trans-retinol 13,14-reductase	retsat	RETST_DANRE	No	VFDRK	40	acetyl. act.
				DRKLK	42	acetyl. act.
				RRIYQ	159	phos. act.
				QLKEL	483	canonical
				KIKDR	502	acetyl. act.
Vesicle-associated membrane protein-associated protein B/C isoform X1	vapb	A0A8M9PZG9_DANRE	No	QRLRE	180	canonical
Cytochrome b-c1 complex subunit 8	uqcrq	F1QEJ5_DANRE	Yes	NA	NA	None
Erlin-2	erlin2	ERLN2_DANRE	No	FKSVQ	58	phos. act.
				KLTLQ	148	phos. act.
				QKVVE	199	canonical
				KVVEK	200	acetyl. act.
				KKISQ	239	phos. act.
Signal peptidase complex subunit 3	spcs3	Q6NWJ2_DANRE	No	LKDVK	120	acetyl. act.
Phospholipid transfer protein C2CD2L isoform X1	c2cd2l	A0A8M2BJ64_DANRE	No	KELKV	359	acetyl. act.
				RLVEK	364	acetyl. act.
				KKVDV	440	acetyl. act.
				QSRLK	462	phos. act.
				KLDRK	466	acetyl. act.
Putative lipid scramblase CLPTM1	clptm1	CLPT1_DANRE	No	QYRRL	182	phos. act.
				VFKDK	454	acetyl. act.
Cytochrome c oxidase subunit 4	COX4l1	Q6TNV0_DANRE	Yes	QKSLK	59	phos. act.
				QRKYV	121	phos. act.
Anion exchange protein	slc4a7	A0A8M3AIG7_DANRE	No	DVIKQ	461	canonical
				DLKRK	487	acetyl. act.
				EKLFQ	640	canonical
				SFLKQ	739	phos. act.
				QFKTK	743	phos. act.
				QFFDR	952	canonical
				FDRIK	954	acetyl. act.
				KIRVE	1129	acetyl. act.
Glycerol-3-phosphate dehydrogenase, mitochondrial	gpd2	F1Q555_DANRE	Yes	VRYLQ	118	phos. act.
				LKKDK	206	acetyl. act.
				KKDKL	207	acetyl. act.
				KDKLV	208	acetyl. act.
				QVLER	649	canonical
MMS19 nucleotide excision repair protein	mms19	A0A8M2B1Z5_DANRE	No	KSIFQ	124	phos. act.
				REVFQ	299	canonical
				QRRTL	401	phos. act.
				QLKEK	519	canonical
				KEKIL	521	acetyl. act.
				DRVLK	762	acetyl. act.
				QRFFT	851	phos. act.
				SKLVQ	859	phos. act.
TLC domain-containing 3Ba	tlcd3ba	A0A8M2BBE5_DANRE	No	NA	NA	None
Uncharacterized protein si:dkey-122a22.2 isoform X2	si:dkey-122a22.2	A0A8M3AQZ6_DANRE	No	QKYLL	223	phos. act.
				QSKFL	289	phos. act.
				KFLER	291	acetyl. act.
Transmembrane protein 41B	tmem41b	TM41B_DANRE	No	REKIK	74	acetyl. act.
Mitochondrial 2-oxoglutarate/malate carrier protein	slc25a11	Q6IQ89_DANRE	Yes	KTRIQ	238	phos. act.
BICD family-like cargo adapter 2	LOC562098	A0A8N7UTK4_DANRE	No	KLRRE	168	acetyl. act.
				QLRRE	176	canonical
Sperm flagellar protein 1 isoform X1	zgc:66426	A0A8M6Z3S0_DANRE	No	NA	NA	None
Protein disulfide-isomerase A6	pdia6	Q803F3_DANRE	No	REVIQ	37	canonical
				KKDVV	159	acetyl. act.
Serpin peptidase inhibitor, clade B (Ovalbumin), member 1	serpinb1	Q6DG30_DANRE	No	KIRDL	143	acetyl. act.
				RDLLK	145	acetyl. act.
Cytochrome P450, family 20, subfamily A, polypeptide 1	cyp20a1	F1QHW0_DANRE	No	NA	NA	None
Signal peptidase complex subunit 2	spcs2	SPCS2_DANRE	No	VKIDK	21	acetyl. act.
JmjC domain-containing protein 7 isoform X1	jmjd7	A0A8M9P048_DANRE	No	QKEFV	187	canonical
Transmembrane protein 11, mitochondrial	tmem11	TMM11_DANRE	Yes	QKLSR	136	phos. act.
Delta(14)-sterol reductase	tm7sf2	Q5PR41_DANRE	No	QFRRD	316	canonical
DEK proto-oncogene	dek	F1R6C4_DANRE	No	KDLLK	398	acetyl. act.
				KEFIR	431	acetyl. act.
Cytochrome c oxidase subunit (Cytochrome c oxidase polypeptide VIa)	cox6a1	Q642I9_DANRE	Yes	NA	NA	None
Thioredoxin	TXN	Q7ZUI4_DANRE	No	NA	NA	None
Si:ch211-198o12.4	si:ch211-198o12.4	Q1LY22_DANRE	Not determined	QEKIL	169	canonical
				KILDR	171	acetyl. act.
				ILDRQ	172	canonical
				KEVIR	309	acetyl. act.
				QKDFV	338	canonical
Replication factor C subunit 1	rfc1	F1Q5P6_DANRE	No	EKKVK	66	acetyl. act.
				QVKVS	127	phos. act.
				QIKIS	307	phos. act.
				QKIRS	750	phos. act.
				DLRFQ	761	canonical
				LVDRQ	912	canonical
				QIRSK	916	phos. act.
				IRSKQ	917	phos. act.
				SRIIQ	965	phos. act.
				QSVKL	1012	phos. act.
				KDVKK	1124	acetyl. act.
				VKKEK	1126	acetyl. act.
CAAX prenyl protease	zmpste24	Q802Z1_DANRE	No	QRKIY	36	phos. act.
				RFEFQ	406	canonical
Ral-A exchange factor RalGPS2	ralgps2	Q7SXZ6_DANRE	No	QTLKI	112	phos. act.
				KRLRD	184	acetyl. act.
				QKFVE	270	canonical
Fumarylacetoacetate hydrolase domain-containing protein 2A isoform X3	fahd2a	A0A8M9Q3D7_DANRE	Yes	QLTLR	10	phos. act.
Endoplasmic reticulum transmembrane protein	bcap29	Q4VBR6_DANRE	No	REVRK	68	acetyl. act.
				KRLKE	177	acetyl. act.
				QRLKE	184	canonical
Transmembrane protein 35	tmem35	F1QZJ9_DANRE	No	NA	NA	None
Magnesium transporter protein 1	magt1	MAGT1_DANRE	No	NA	NA	None
Dolichyl-diphosphooligosaccharide--protein glycosyltransferase subunit 1	rpn1	Q8AYB9_DANRE	No	QLTVR	358	phos. act.
				QTRLK	525	phos. act.
				QLKDL	548	canonical
				KVKKD	567	acetyl. act.
Phospholipid-transporting ATPase	si:dkey-211e20.10	A0A8M6YVM4_DANRE	No	DVIKK	1067	acetyl. act.
Kynurenine formamidase	afmid	A0A0R4IZ99_DANRE	No	QFLSK	89	phos. act.
				QVRRS	129	phos. act.
				RFLSQ	214	phos. act.
				QLKVS	218	phos. act.
				EFRKQ	239	canonical
Mitochondrial-processing peptidase subunit alpha	pmpca	Q5U3T6_DANRE	Yes	KIDKK	224	acetyl. act.
				REFIQ	402	canonical
Mitochondrial import inner membrane translocase subunit Tim10	timm10	TIM10_DANRE	Yes	NA	NA	None
nuclear envelope integral membrane protein 2	nemp2	A0A8N7TDG6_DANRE	No	EFLRQ	380	canonical
Uncharacterized protein C16orf96 homolog	LOC100330159	A0A8M3B1C6_DANRE	Not determined	KIERL	40	acetyl. act.
				QDLLK	133	canonical
				LKEIQ	136	canonical
				LKDRQ	291	canonical
				LRDVQ	359	canonical
				KVIEK	463	acetyl. act.
BTB/POZ domain-containing protein 16	btbd16	A0A8M3BE27_DANRE	No	ERKIK	79	acetyl. act.
				KLKDL	320	acetyl. act.
dolichyl-diphosphooligosaccharide--protein glycotransferase	stt3a/itm1	Q7ZUY9_DANRE	No	KVKDL	693	acetyl. act.
Mitochondrial carrier homolog 2 isoform X1	mtch2	A0A8M9Q165_DANRE	Yes	NA	NA	None
Centrosomal protein of 162 kDa	cep162	A0A8M9PDT4_DANRE	No	QFLKE	16	canonical
				QTFKK	495	phos. act.
				FKKTQ	497	phos. act.
				KLIEK	647	acetyl. act.
				KLYLQ	669	phos. act.
				QRLLT	693	phos. act.
				QRTIR	712	phos. act.
				QVEKL	835	canonical
				VEKLK	836	acetyl. act.
				IERLQ	1068	canonical
				VLREK	1147	acetyl. act.
				KVSLQ	1153	phos. act.
				QVKEL	1225	canonical
				VKELQ	1226	canonical
				QLSKL	1249	phos. act.
				RVVEQ	1301	canonical
				LRELQ	1339	canonical
NADH dehydrogenase [ubiquinone] 1 alpha subcomplex subunit 6	ndufa6	Q8AW03_DANRE	Yes	NA	NA	None
Nipsnap homolog 1 (C. elegans)	nipsnap1	F6NVH9_DANRE	Yes	LYKIQ	66	phos. act.
				IKYRQ	203	phos. act.
Uncharacterized protein KIAA1257 homolog	si:dkey-57n24.6	A0A8M1RRA8_DANRE	Not determined	QTLKL	152	phos. act.
				QRVLS	552	phos. act.
				LDKLQ	948	canonical
				QDILK	952	canonical
				ILKDK	954	acetyl. act.
dolichyl-diphosphooligosaccharide--protein glycotransferase	stt3b/fc14a12	E7EZE2_DANRE	No	RLTRQ	324	phos. act.
				FRVDK	683	acetyl. act.
				QLDFR	710	canonical
				KDIRL	730	acetyl. act.
				DIRLK	731	acetyl. act.
Superoxide dismutase	sod2	Q6P980_DANRE	Yes	NA	NA	None
Complement component 1 Q subcomponent-binding protein, mitochondrial	c1qbp	F1R3F7_DANRE	Yes	EKKIQ	83	canonical
Exocyst complex component	exoc6b	A0A0R4ILM6_DANRE	No	QLKEF	491	canonical
				IDLRQ	719	canonical
				QKLID	783	canonical
				TVVKQ	788	phos. act.
Methanethiol oxidase	selenbp1	E9QB46_DANRE	No	EKVIK	289	acetyl. act.
Kynurenine formamidase	afmid	B2GQ61_DANRE	No	QFLSK	65	phos. act.
				QVRRS	105	phos. act.
				RFLSQ	190	phos. act.
				QLKVS	194	phos. act.
				EFRKQ	215	canonical
Translocation protein SEC62	sec62	Q4V8Z6_DANRE	No	KDVKK	104	acetyl. act.
				VKKEK	106	acetyl. act.
				KKKDV	162	acetyl. act.
				KKDVK	163	acetyl. act.
				KDVKK	164	acetyl. act.
				DVKKK	165	acetyl. act.
				KFKLE	169	acetyl. act.
isopentenyl-diphosphate Delta-isomerase	idi1	F1QVG2_DANRE	No	KRKEL	238	acetyl. act.
malate synthase	mlsl	A0A0R4IAX5_DANRE	No	QVRLE	462	canonical
Ragulator complex protein LAMTOR1	lamtor1	E7FBZ6_DANRE	No	QVSKI	130	phos. act.
				QIKVD	144	canonical
Uncharacterized protein LOC791218	aifm4	A1L230_DANRE	No	KVKVD	85	acetyl. act.
				KKEVK	190	acetyl. act.
				KVKEV	265	acetyl. act.
Uncharacterized protein LOC555981 isoform X2	zgc:193807	A0A8M9QD41_DANRE	Not determined	VFTRQ	49	phos. act.
				QRDIR	53	canonical
				RDLKQ	264	canonical
				KVVEK	387	acetyl. act.
				EKVVK	390	acetyl. act.
Geranylgeranyl transferase type-2 subunit alpha	rabggta	Q08CG5_DANRE	No	EKKLK	22	acetyl. act.
				QLLKE	222	canonical
				QELFR	362	canonical
Glrx3 protein	glrx3	B2GNX4_DANRE	No	KIDRL	87	acetyl. act.
				QILKD	158	canonical
				QLYVK	295	phos. act.
40S ribosomal protein S6	rps6	Q6DHL6_DANRE	No	QKLIE	13	canonical
				QYVVR	155	phos. act.
				QRLVT	177	phos. act.
				QRTLK	197	phos. act.
Uncharacterized protein LOC415253	cox5ba	Q6IQU9_DANRE	Yes	NA	NA	None
GDP-fucose protein O-fucosyltransferase 1	pofut1	F1R676_DANRE	No	DRIVQ	221	canonical
valine--tRNA ligase	vars2	B3DIT4_DANRE	Yes	KEKIK	66	acetyl. act.
				VVERK	180	acetyl. act.
				KLLRE	184	acetyl. act.
				LLREQ	185	canonical
				EFLKQ	200	canonical
				QKVEF	297	canonical
				RVTLQ	523	phos. act.
				LVRDK	637	acetyl. act.
				LERLQ	665	canonical
				QEKVK	669	canonical
				QKKDF	689	canonical
				QTVRF	738	phos. act.
				QEVVR	901	canonical
Cilia- and flagella-associated protein 43	cfap43	A0A8N7TBN9_DANRE	No	RFVDK	25	acetyl. act.
				FVDKK	26	acetyl. act.
				RKTLQ	50	phos. act.
				LRSIQ	321	phos. act.
				LLKDK	370	acetyl. act.
				QRFSI	610	phos. act.
				KVLRD	812	acetyl. act.
				QREVL	874	canonical
				REVLK	875	acetyl. act.
				IKVEK	1063	acetyl. act.
				LELKK	1109	acetyl. act.
				KLFER	1187	acetyl. act.
				LFERK	1188	acetyl. act.
				ERKVK	1190	acetyl. act.
				QLSFK	1225	phos. act.
				FKLEK	1228	acetyl. act.
				KLLDK	1266	acetyl. act.
				QLYKL	1286	phos. act.
				QRRID	1376	canonical
				QLEIK	1386	canonical
				KDFRK	1465	acetyl. act.
				QTLRI	1496	phos. act.
				LRITQ	1498	phos. act.
				RVSKQ	1516	phos. act.
				QKKIE	1536	canonical
				KKIEI	1537	acetyl. act.
MORC family CW-type zinc finger 2	morc2	Q68EG7_DANRE	No	QEVKK	290	canonical
				KKDLK	551	acetyl. act.
				EKIRQ	566	canonical
				QIVKT	637	phos. act.
				VVEKK	776	acetyl. act.
				KVKFD	845	acetyl. act.
				EKLRK	995	acetyl. act.
Cyb5a protein	cyb5a	A8WGS0_DANRE	Yes	VLREQ	52	canonical
Protein disulfide-isomerase	pdia8	Q6DEI4_DANRE	No	KEVLR	248	acetyl. act.
				EVLRK	249	acetyl. act.
				KRDLL	253	acetyl. act.
Radial spoke head 1 homolog isoform X1	rsph1	A0A0M3HEM6_DANRE	No	NA	NA	None
Coiled-coil domain-containing 105	ccdc105	E7F4M4_DANRE	No	VRSIQ	24	phos. act.
				VLREQ	109	canonical
				QRERL	153	canonical
				DVIRK	303	acetyl. act.
				IYRKQ	344	phos. act.
Radial spoke head component 4A	rsph4a	A0A8M1QHY3_DANRE	No	QKTLF	92	phos. act.
Coiled-coil domain-containing protein 180 isoform X1	ccdc180	A0A8M1RNE9_DANRE	No	KVYRQ	11	phos. act.
				IDRLK	103	acetyl. act.
				RLKEK	105	acetyl. act.
				KLEKI	221	acetyl. act.
				QFKDF	295	canonical
				EKRIQ	327	canonical
				DKLRQ	502	canonical
				LKLDQ	584	canonical
				KEVRQ	682	canonical
				KKEKL	710	acetyl. act.
				KEKLK	711	acetyl. act.
				QIYKR	786	phos. act.
				QRDFR	825	canonical
				RDFRQ	826	canonical
				QKIEF	830	canonical
				KIEFR	831	acetyl. act.
				KDIFR	901	acetyl. act.
				KFLEK	919	acetyl. act.
				LRDLK	953	acetyl. act.
				RDLKQ	954	canonical
				RFDKK	1133	acetyl. act.
				KLRDQ	1244	canonical
				TLLRQ	1368	phos. act.
				QLKSL	1473	phos. act.
DnaJ heat shock protein family (Hsp40) member B6a	dnajb6a	Q6DHR2_DANRE	No	EKKFK	43	acetyl. act.
				KKFKE	44	acetyl. act.
				KFKEL	45	acetyl. act.
				KRIFE	223	acetyl. act.
				QLKSL	240	phos. act.
				QRKEL	261	canonical
Cytochrome P450, family 2, subfamily P, polypeptide 10 isoform X2	cyp2p10	A0A8M2B7E8_DANRE	No	FVREK	37	acetyl. act.
				QRFTF	248	phos. act.
Thiamine pyrophosphokinase	tpk1	Q5XJQ1_DANRE	No	NA	NA	None
Sec22bb protein	sec22bb	A7MCK9_DANRE	No	NA	NA	None
Syntaxin 12	stx12	A5PMJ7_DANRE	No	QKITL	27	phos. act.
				RERLQ	53	canonical
				QKDRL	95	canonical
				QIFKD	193	canonical
Apoptosis-inducing factor mitochondria-associated 4	aifm4	A0A8M2B3R9_DANRE	No	KVKVD	96	acetyl. act.
				KKEVK	201	acetyl. act.
				KVKEV	340	acetyl. act.
Acbd7 protein	acbd7	Q4V8S5_DANRE	No	NA	NA	None
Cytochrome b-c1 complex subunit Rieske, mitochondrial	uqcrfs1	A7MCR1_DANRE	Yes	KIEIK	150	acetyl. act.
				KDRVV	201	acetyl. act.
UDP-N-acetylglucosamine pyrophosphorylase 1	uap1	A0A0R4INK2_DANRE	No	KTLFQ	132	phos. act.
				ERIRK	140	acetyl. act.
				RKLEQ	143	canonical
				KVVEK	277	acetyl. act.
				EKVFQ	496	canonical
Alcohol dehydrogenase 8b	adh8b	Q7T2J4_DANRE	No	EVRIK	36	acetyl. act.
				KKFEK	229	acetyl. act.
Antioxidant 1 copper chaperone	atox1	E7FEZ9_DANRE	No	KLDVK	25	acetyl. act.

### Sheet: Feuil1
Metaxin	mtx1a	A2THY5_DANRE	Yes
M-AAA protease-interacting protein 1, mitochondrial	maip1	Q32LQ2_DANRE	Yes
Mitochondrial translational release factor 1-like	mtrf1l	F1QA94_DANRE	Yes
Cytochrome b-c1 complex subunit 8	uqcrq	F1QEJ5_DANRE	Yes
Cytochrome c oxidase subunit 4	COX4l1	Q6TNV0_DANRE	Yes
Glycerol-3-phosphate dehydrogenase, mitochondrial	gpd2	F1Q555_DANRE	Yes
Mitochondrial 2-oxoglutarate/malate carrier protein	slc25a11	Q6IQ89_DANRE	Yes
Transmembrane protein 11, mitochondrial	tmem11	TMM11_DANRE	Yes
Cytochrome c oxidase subunit (Cytochrome c oxidase polypeptide VIa)	cox6a1	Q642I9_DANRE	Yes
Fumarylacetoacetate hydrolase domain-containing protein 2A isoform X3	fahd2a	A0A8M9Q3D7_DANRE	Yes
Mitochondrial-processing peptidase subunit alpha	pmpca	Q5U3T6_DANRE	Yes
Mitochondrial import inner membrane translocase subunit Tim10	timm10	TIM10_DANRE	Yes
Mitochondrial carrier homolog 2 isoform X1	mtch2	A0A8M9Q165_DANRE	Yes
NADH dehydrogenase [ubiquinone] 1 alpha subcomplex subunit 6	ndufa6	Q8AW03_DANRE	Yes
Nipsnap homolog 1 (C. elegans)	nipsnap1	F6NVH9_DANRE	Yes
Superoxide dismutase	sod2	Q6P980_DANRE	Yes
Complement component 1 Q subcomponent-binding protein, mitochondrial	c1qbp	F1R3F7_DANRE	Yes
Uncharacterized protein LOC415253	cox5ba	Q6IQU9_DANRE	Yes
valine--tRNA ligase	vars2	B3DIT4_DANRE	Yes
Cyb5a protein	cyb5a	A8WGS0_DANRE	Yes
Cytochrome b-c1 complex subunit Rieske, mitochondrial	uqcrfs1	A7MCR1_DANRE	Yes
