## Supplementary material for "The zebrafish as a new model for studying chaperone-mediated autophagy unveils its role in spermatogenesis": Table S5

### Sheet: Primers
Table S5. List of forward and reverse primers used for real-time RT-PCR assays.
Transcript	5’- 3’ Forward primer	5’- 3’ Reverse primer
Dr-lamp2a	GAAGAACTCCTTTAGCACAGCTG	CTAATTGAATTGCTCATAGCCAG
Dr-lamp2b	GAAGAACTCCTTTAGCACAGCCC	CAGTGTCTGATATCCAACATAGG
Dr-lamp2c	GAAGAACTCCTTTAGCACAGGAG	TACAGACTGGTAACCAGTACGAC
Dendra	AAGGGCATCTGCACCATCGG	CGTGCTCGTACAGCTTCACCTTG
Dr-18S	CGTTCTTAGTTGGTGGAGCG	AACGCCACTTGTCCCTCTAA
